# Cross-linked RNA Secondary Structure Analysis using Network Techniques

**DOI:** 10.1101/668491

**Authors:** Irena Fischer-Hwang, Zhipeng Lu, James Zou, Tsachy Weissman

## Abstract

Next generation sequencing and biochemical cross-linking methods have been combined into powerful tools to probe RNA secondary structure. One such method, known as PARIS, has been used to produce near base-pair maps of long-range and alternative RNA structures in living cells. However, the procedure for generating these maps typically relies on laborious manual analysis. We developed an automated method for producing RNA secondary structure maps using network analysis techniques. We produced an analysis pipeline, dubbed cross-linked RNA secondary structure analysis using network techniques (CRSSANT), which automates the grouping of gapped RNA sequencing reads produced using the PARIS assay, and tests the validity of secondary structures implied by the groups. We validated the clusters and secondary structures produced by CRSSANT using manually-produced grouping maps and known secondary structures. We implemented CRSSANT in Python using the network analysis package NetworkX and RNA folding software package ViennaRNA. CRSSANT is fast and efficient, and is available as Python source code at https://github.com/ihwang/CRSSANT.
