## Additional file 4 for "Cross-linked RNA Secondary Structure Analysis using Network Techniques"

### Sheet: SGs_stems_basic
data set	gene	clustering method	t_o	t_eig	p	known basic stems	percentile arm cutoff length	CRSSANT basic stems	CRSSANT basic stems overlapped by at least one known basic stem	known basic stems overlapped by at least one CRSSANT basic stem	average stem distance	false negative rate
RMRP	RMRP	cliques	0.1	NA	10	13	17	7	2	2	2.12132	0.846154
					20	13	20	27	5	5	2.85927	0.615385
					30	13	23	63	4	4	3.68212	0.692308
					40	13	25	67	5	4	4.66616	0.692308
					50	13	27	77	7	5	2.87002	0.615385
					60	13	29	91	8	7	2.81745	0.461538
					70	13	31	113	8	7	3.12364	0.461538
					80	13	34	112	9	7	2.72662	0.461538
					90	13	38	129	9	7	2.97581	0.461538
RPPH1	RPPH1	spectral	0.7	10	10	14	14	0	0	0	NaN	1
					20	14	17	27	2	2	2.44949	0.857143
					30	14	19	40	5	3	5.66794	0.785714
					40	14	22	74	6	7	5.27587	0.5
					50	14	24	102	7	6	5.71792	0.571429
					60	14	27	153	6	6	5.33893	0.571429
					70	14	29	181	7	6	4.92453	0.571429
					80	14	32	208	5	5	4.44724	0.642857
					90	14	37	246	5	4	5.35406	0.714286
Ribosomal	18S	cliques	0.1	NA	10	160	17	20	4	4	1.11237	0.975
					20	160	20	76	15	18	3.53636	0.8875
					30	160	23	179	23	26	2.57161	0.8375
					40	160	28	329	39	42	2.5077	0.7375
					50	160	32	476	44	46	2.66807	0.7125
					60	160	36	645	40	43	3.07472	0.73125
					70	160	40	753	36	38	3.18214	0.7625
					80	160	45	964	37	39	3.08753	0.75625
					90	160	57	1268	34	36	3.04803	0.775
	5.8S	spectral	0.6	5	10	6	20	10	0	0	NaN	1
					20	6	24	26	1	1	2	0.833333
					30	6	29	38	0	0	NaN	1
					40	6	31	40	0	0	NaN	1
					50	6	32	35	0	0	NaN	1
					60	6	38	50	0	0	NaN	1
					70	6	41	56	0	0	NaN	1
					80	6	44	55	0	0	NaN	1
					90	6	59	55	0	0	NaN	1
	28S	cliques	0.1	NA	10	386	17	72	20	20	2.31907	0.948187
					20	386	20	246	54	54	2.02087	0.860104
					30	386	23	414	90	89	1.97963	0.76943
					40	386	26	549	99	99	1.9327	0.743523
					50	386	30	676	100	102	2.35362	0.735751
					60	386	35	889	107	111	2.40585	0.712435
					70	386	41	1104	101	105	2.6451	0.727979
					80	386	48	1282	95	100	2.71252	0.740933
					90	386	54	1397	102	105	2.97104	0.727979
Spliceosomal	U2	spectral	0.4	10	10	9	16	6	3	3	0.471405	0.666667
					20	9	18	17	0	0	NaN	1
					30	9	19	19	2	2	0.707107	0.777778
					40	9	20	20	3	3	0	0.666667
					50	9	21	22	3	3	0	0.666667
					60	9	23	24	3	3	0.942809	0.666667
					70	9	24	26	5	3	0.565685	0.666667
					80	9	26.2	26	4	2	0	0.777778
					90	9	32	25	5	3	0.282843	0.666667
	U4	cliques	0.1	NA	10	7	15	2	2	2	0	0.714286
					20	7	16	8	6	5	3.11648	0.285714
					30	7	16	8	6	5	3.11648	0.285714
					40	7	17	8	6	5	3.11648	0.285714
					50	7	19	13	7	6	3.22323	0.142857
					60	7	22	13	7	6	2.8733	0.142857
					70	7	25	15	7	6	2.8733	0.142857
					80	7	27	15	7	6	2.8733	0.142857
					90	7	30	14	7	6	2.8733	0.142857
	U6	spectral	0.6	5	10	9	15	0	​	0	NaN	1
					20	9	16	3	3	3	0.816497	0.666667
					30	9	17	3	3	3	0.816497	0.666667
					40	9	18	4	4	4	1.22474	0.555556
					50	9	18	4	4	4	1.22474	0.555556
					60	9	20	5	0	0	NaN	1
					70	9	24	9	0	0	NaN	1
					80	9	29	14	0	0	NaN	1
					90	9	34	17	2	2	1.93185	0.777778
	U5	spectral	0.1	3	10	4	16	2	2	2	0	0.5
					20	4	16	2	2	2	0	0.5
					30	4	18	2	2	2	0	0.5
					40	4	18	2	2	2	0	0.5
					50	4	19	3	2	2	0	0.5
					60	4	19	3	2	2	0	0.5
					70	4	19	3	2	2	0	0.5
					80	4	21	3	2	2	0	0.5
					90	4	25	4	3	3	0.471405	0.25
	U4atac	spectral	0.1	3	10	5	16	0	0	0	NaN	1
					20	5	18	6	2	2	2.22474	0.6
					30	5	20	7	2	2	2.22474	0.6
					40	5	21	9	2	2	2.22474	0.6
					50	5	22	9	2	2	2.22474	0.6
					60	5	23	9	2	2	2.22474	0.6
					70	5	24	9	2	2	2.22474	0.6
					80	5	26	9	2	2	2.22474	0.6
					90	5	27	10	2	2	2.22474	0.6
	U6atac	cliques	0.1	NA	10	8	16	0	0	0	NaN	1
					20	8	17.4	0	0	0	NaN	1
					30	8	20	5	0	0	NaN	1
					40	8	21	7	1	1	0	0.875
					50	8	23.5	7	1	1	1.41421	0.875
					60	8	32	12	1	1	1.41421	0.875
					70	8	34	9	0	0	NaN	1
					80	8	38	9	0	0	NaN	1
					90	8	40	8	0	0	NaN	1
U3	U3	cliques	0.1	NA	10	15	17	10	6	6	2.19216	0.6
					20	15	19	19	7	6	2.86633	0.6
					30	15	20	19	6	6	1.66512	0.6
					40	15	21	25	9	9	2.37555	0.4
					50	15	21	25	9	9	2.37555	0.4
					60	15	22	30	7	7	3.10106	0.533333
					70	15	26	45	12	11	3.84615	0.266667
					80	15	29	55	9	8	3.46698	0.466667
					90	15	34	67	9	8	2.86437	0.466667
		cliques	0.3	NA	10	15	17	11	4	4	1.93469	0.733333
					20	15	19	14	7	7	1.879	0.533333
					30	15	21	33	12	10	3.15425	0.333333
					40	15	21	33	12	10	3.15425	0.333333
					50	15	21	33	12	10	3.15425	0.333333
					60	15	23	61	11	11	3.37337	0.266667
					70	15	27	83	16	12	3.14238	0.2
					80	15	30	93	16	12	3.2011	0.2
					90	15	34	101	15	10	3.15238	0.333333
		cliques	0.4	NA	10	15	18	22	8	8	2.59762	0.466667
					20	15	20	28	11	10	2.57852	0.333333
					30	15	21	36	12	11	2.35347	0.266667
					40	15	21	36	12	11	2.35347	0.266667
					50	15	21	36	12	11	2.35347	0.266667
					60	15	23	56	17	12	3.51577	0.2
					70	15	26	90	20	13	3.37189	0.133333
					80	15	30	106	24	11	3.5566	0.266667
					90	15	34	143	26	11	3.40089	0.266667
		cliques	0.5	NA	10	15	17	12	5	5	2.2306	0.666667
					20	15	19	26	11	10	2.19433	0.333333
					30	15	21	57	17	11	2.82811	0.266667
					40	15	21	57	17	11	2.82811	0.266667
					50	15	21	57	17	11	2.82811	0.266667
					60	15	22	71	17	11	2.80167	0.266667
					70	15	26	119	30	14	3.14006	0.0666667
					80	15	29	135	33	12	3.1765	0.2
					90	15	34	161	37	13	2.93627	0.133333
		cliques	0.6	NA	10	15	18	33	12	12	2.61675	0.2
					20	15	19	38	12	12	2.51307	0.2
					30	15	21	90	23	15	2.51914	0
					40	15	21	90	23	15	2.51914	0
					50	15	21	90	23	15	2.51914	0
					60	15	22	110	23	15	2.51914	0
					70	15	26	209	58	15	2.98465	0
					80	15	29	243	66	15	2.81778	0
					90	15	33	290	71	15	2.9416	0
		cliques	0.7	NA	10	15	17	23	8	8	2.27801	0.466667
					20	15	19	51	21	13	2.4028	0.133333
					30	15	20	74	29	13	2.00627	0.133333
					40	15	21	103	37	13	2.48085	0.133333
					50	15	21	103	37	13	2.48085	0.133333
					60	15	22	143	48	15	2.27841	0
					70	15	25	234	75	15	2.40342	0
					80	15	28	314	109	15	2.54659	0
					90	15	32	367	121	15	2.36116	0
		cliques	0.8	NA	10	15	17	23	10	5	2.81403	0.666667
					20	15	19	75	38	12	2.5136	0.2
					30	15	20	98	47	13	2.34665	0.133333
					40	15	21	147	74	14	2.15362	0.0666667
					50	15	21	147	74	14	2.15362	0.0666667
					60	15	22	204	87	15	2.05172	0
					70	15	25	342	145	15	2.12406	0
					80	15	28	482	201	15	2.2457	0
					90	15	33	648	273	15	2.18238	0
		cliques	0.9	NA	10	15	17	15	10	8	2.37202	0.466667
					20	15	19	73	52	12	2.6391	0.2
					30	15	20	118	71	13	2.52708	0.133333
					40	15	21	164	97	14	2.3604	0.0666667
					50	15	21	164	97	14	2.3604	0.0666667
					60	15	22	216	122	15	2.23657	0
					70	15	25	362	203	15	2.2907	0
					80	15	29	559	330	15	2.22562	0
					90	15	34	821	480	15	2.24314	0
		spectral	0.8	3	10	15	17	23	13	11	1.68213	0.266667
		***Note: overlapping reads for t_o < 0.8			20	15	19	46	15	11	2.29147	0.266667
					30	15	20	57	15	11	2.35236	0.266667
					40	15	21	77	22	12	2.28039	0.2
					50	15	21	77	22	12	2.28039	0.2
					60	15	22	96	20	11	2.40233	0.266667
					70	15	26	146	23	11	3.11117	0.266667
					80	15	29	183	23	11	3.02033	0.266667
					90	15	33	225	23	11	3.07958	0.266667
				5	10	15	17	23	13	11	1.68213	0.266667
					20	15	18	35	15	11	1.99014	0.266667
					30	15	20	57	15	11	2.35236	0.266667
					40	15	21	77	22	12	2.28039	0.2
					50	15	21	77	22	12	2.28039	0.2
					60	15	22	96	20	11	2.40233	0.266667
					70	15	26	147	24	11	3.04046	0.266667
					80	15	29	172	24	11	2.95341	0.266667
					90	15	33	214	24	11	3.01019	0.266667
				10	10	15	17	23	13	11	1.68213	0.266667
					20	15	18	38	18	12	1.89415	0.2
					30	15	20	58	18	12	2.196	0.2
					40	15	21	81	25	12	2.19988	0.2
					50	15	21	81	25	12	2.19988	0.2
					60	15	22	97	23	12	2.29891	0.2
					70	15	26	142	25	11	3.06851	0.266667
					80	15	29	169	25	11	2.98494	0.266667
					90	15	33	207	25	11	3.03945	0.266667
		spectral	0.9	3	10	15	17	18	13	9	2.35373	0.4
					20	15	19	66	43	12	2.49354	0.2
					30	15	20	96	55	13	2.45149	0.133333
					40	15	21	116	63	13	2.18782	0.133333
					50	15	21	116	63	13	2.18782	0.133333
					60	15	22	164	84	13	1.82577	0.133333
					70	15	26	288	129	15	2.02612	0
					80	15	29	363	179	15	2.04854	0
					90	15	34	516	227	15	2.22462	0
			0.9	5	10	15	17	18	13	9	2.35373	0.4
					20	15	19	63	42	12	2.48557	0.2
					30	15	20	94	55	13	2.45149	0.133333
					40	15	21	112	63	13	2.18782	0.133333
					50	15	21	112	63	13	2.18782	0.133333
					60	15	22	151	80	13	1.8817	0.133333
					70	15	26	264	127	15	2.04673	0
					80	15	29	341	177	15	2.06361	0
					90	15	34	477	220	15	2.19995	0
			0.9	10	10	15	17	16	11	9	2.20672	0.4
					20	15	19	59	38	12	2.50634	0.2
					30	15	20	89	51	13	2.49202	0.133333
					40	15	21	106	58	13	2.19423	0.133333
					50	15	21	106	58	13	2.19423	0.133333
					60	15	22	136	66	13	1.99586	0.133333
					70	15	26	244	108	15	2.19201	0
					80	15	29	305	142	14	2.18684	0.0666667
					90	15	34	433	181	15	2.33304	0
