## Additional file 2 for "Cross-linked RNA Secondary Structure Analysis using Network Techniques"

### Sheet: SGs_bps
data set	gene	clustering method	t_o	t_eig	p	known base pairs	percentile arm cutoff length	CRSSANT SG base pairs	shared base pairs	base pair recall
RMRP	RMRP	cliques	0.1	NA	10	69	17	24	8	0.115942
					20	69	20	73	11	0.15942
					30	69	23	190	9	0.130435
					40	69	25	205	11	0.15942
					50	69	27	233	23	0.333333
					60	69	29	289	20	0.289855
					70	69	31	303	7	0.101449
					80	69	34	351	20	0.289855
					90	69	38	389	23	0.333333
RPPH1	RPPH1	spectral	0.7	10	10	72	14	0	0	0
					20	72	17	81	0	0
					30	72	19	129	2	0.0277778
					40	72	22	237	1	0.0138889
					50	72	24	318	2	0.0277778
					60	72	27	478	1	0.0138889
					70	72	29	569	1	0.0138889
					80	72	32	659	0	0
					90	72	37	793	0	0
Ribosomal	18S	cliques	0.1	NA	10	477	17	75	15	0.0314465
					20	477	20	267	50	0.104822
					30	477	23	570	84	0.176101
					40	477	28	1058	110	0.230608
					50	477	32	1567	99	0.207547
					60	477	36	1995	77	0.161426
					70	477	40	2310	66	0.138365
					80	477	45	2814	55	0.115304
					90	477	57	3617	67	0.140461
	5.8S	spectral	0.6	5	10	20	20	23	0	0
					20	20	24	66	7	0.35
					30	20	29	70	0	0
					40	20	31	82	0	0
					50	20	32	78	0	0
					60	20	38	119	0	0
					70	20	41	124	0	0
					80	20	44	127	0	0
					90	20	59	139	0	0
	28S	cliques	0.1	NA	10	1495	17	263	68	0.0454849
					20	1495	20	814	163	0.10903
					30	1495	23	1395	278	0.185953
					40	1495	26	1812	340	0.227425
					50	1495	30	2216	332	0.222074
					60	1495	35	2779	339	0.226756
					70	1495	41	3364	265	0.177258
					80	1495	48	3870	255	0.170569
					90	1495	54	4176	278	0.185953
Spliceosomal	U2	spectral	0.4	10	10	42	16	19	11	0.261905
					20	42	18	64	0	0
					30	42	19	76	10	0.238095
					40	42	20	82	17	0.404762
					50	42	21	85	17	0.404762
					60	42	23	81	11	0.261905
					70	42	24	94	11	0.261905
					80	42	26.2	87	11	0.261905
					90	42	32	103	11	0.261905
	U4	cliques	0.1	NA	10	36	15	8	8	0.222222
					20	36	16	27	15	0.416667
					30	36	16	27	15	0.416667
					40	36	17	27	15	0.416667
					50	36	19	43	12	0.333333
					60	36	22	47	18	0.5
					70	36	25	50	18	0.5
					80	36	27	50	18	0.5
					90	36	30	49	18	0.5
	U6	spectral	0.6	5	10	29	15	0	0	0
					20	29	16	13	11	0.37931
					30	29	17	13	11	0.37931
					40	29	18	15	11	0.37931
					50	29	18	15	11	0.37931
					60	29	20	15	0	0
					70	29	24	23	0	0
					80	29	29	23	0	0
					90	29	34	40	0	0
	U5	spectral	0.1	3	10	30	16	15	15	0.5
					20	30	16	15	15	0.5
					30	30	18	15	15	0.5
					40	30	18	15	15	0.5
					50	30	19	19	15	0.5
					60	30	19	19	15	0.5
					70	30	19	19	15	0.5
					80	30	21	19	15	0.5
					90	30	25	24	22	0.733333
	U4atac	spectral	0.1	3	10	21	16	0	0	0
					20	21	18	16	2	0.0952381
					30	21	20	23	2	0.0952381
					40	21	21	27	2	0.0952381
					50	21	22	27	2	0.0952381
					60	21	23	29	2	0.0952381
					70	21	24	29	2	0.0952381
					80	21	26	29	2	0.0952381
					90	21	27	26	2	0.0952381
	U6atac	cliques	0.1	NA	10	28	16	0	0	0
					20	28	17.4	0	0	0
					30	28	20	10	0	0
					40	28	21	23	5	0.178571
					50	28	23.5	22	5	0.178571
					60	28	32	35	5	0.178571
					70	28	34	30	0	0
					80	28	38	30	0	0
					90	28	40	29	0	0
snoRNA	U3	cliques	0.1	NA	10	76	17	39	7	0.0921053
					20	76	19	74	8	0.105263
					30	76	20	79	13	0.171053
					40	76	21	101	13	0.171053
					50	76	21	101	13	0.171053
					60	76	22	110	9	0.118421
					70	76	26	146	16	0.210526
					80	76	29	154	16	0.210526
					90	76	34	189	16	0.210526
		cliques	0.3	NA	10	76	17	42	13	0.171053
					20	76	19	56	13	0.171053
					30	76	21	119	13	0.171053
					40	76	21	119	13	0.171053
					50	76	21	119	13	0.171053
					60	76	23	208	20	0.263158
					70	76	27	263	23	0.302632
					80	76	30	272	21	0.276316
					90	76	34	291	13	0.171053
		cliques	0.4	NA	10	76	18	63	14	0.184211
					20	76	20	106	12	0.157895
					30	76	21	130	13	0.171053
					40	76	21	130	13	0.171053
					50	76	21	130	13	0.171053
					60	76	23	210	11	0.144737
					70	76	26	301	18	0.236842
					80	76	30	354	21	0.276316
					90	76	34	432	16	0.210526
		cliques	0.5	NA	10	76	17	28	5	0.0657895
					20	76	19	90	15	0.197368
					30	76	21	198	23	0.302632
					40	76	21	198	23	0.302632
					50	76	21	198	23	0.302632
					60	76	22	243	23	0.302632
					70	76	26	397	23	0.302632
					80	76	29	434	25	0.328947
					90	76	34	536	23	0.302632
		cliques	0.6	NA	10	76	18	96	14	0.184211
					20	76	19	127	14	0.184211
					30	76	21	292	23	0.302632
					40	76	21	292	23	0.302632
					50	76	21	292	23	0.302632
					60	76	22	362	23	0.302632
					70	76	26	645	23	0.302632
					80	76	29	782	25	0.328947
					90	76	33	912	23	0.302632
		cliques	0.7	NA	10	76	17	73	20	0.263158
					20	76	19	182	21	0.276316
					30	76	20	245	25	0.328947
					40	76	21	354	23	0.302632
					50	76	21	354	23	0.302632
					60	76	22	471	23	0.302632
					70	76	25	777	25	0.328947
					80	76	28	1039	23	0.302632
					90	76	32	1245	23	0.302632
		cliques	0.8	NA	10	76	17	83	19	0.25
					20	76	19	263	21	0.276316
					30	76	20	342	24	0.315789
					40	76	21	518	30	0.394737
					50	76	21	518	30	0.394737
					60	76	22	721	30	0.394737
					70	76	25	1193	31	0.407895
					80	76	28	1646	30	0.394737
					90	76	33	2264	30	0.394737
		cliques	0.9	NA	10	76	17	56	6	0.0789474
					20	76	19	280	19	0.25
					30	76	20	449	25	0.328947
					40	76	21	653	25	0.328947
					50	76	21	653	25	0.328947
					60	76	22	876	25	0.328947
					70	76	25	1441	25	0.328947
					80	76	29	2178	27	0.355263
					90	76	34	3134	27	0.355263
		spectral	0.8	3	10	76	17	88	19	0.25
					20	76	19	143	15	0.197368
					30	76	20	163	15	0.197368
					40	76	21	202	17	0.223684
					50	76	21	202	17	0.223684
					60	76	22	254	17	0.223684
					70	76	26	419	17	0.223684
					80	76	29	507	17	0.223684
					90	76	33	627	17	0.223684
				5	10	76	17	88	19	0.25
					20	76	18	111	19	0.25
					30	76	20	163	15	0.197368
					40	76	21	202	17	0.223684
					50	76	21	202	17	0.223684
					60	76	22	254	17	0.223684
					70	76	26	426	17	0.223684
					80	76	29	483	17	0.223684
					90	76	33	605	17	0.223684
				10	10	76	17	88	19	0.25
					20	76	18	119	19	0.25
					30	76	20	168	15	0.197368
					40	76	21	208	20	0.263158
					50	76	21	208	20	0.263158
					60	76	22	247	20	0.263158
					70	76	26	415	17	0.223684
					80	76	29	476	17	0.223684
					90	76	33	588	17	0.223684
		spectral	0.9	3	10	76	17	66	6	0.0789474
					20	76	19	238	19	0.25
					30	76	20	333	25	0.328947
					40	76	21	432	25	0.328947
					50	76	21	432	25	0.328947
					60	76	22	649	25	0.328947
					70	76	26	1045	25	0.328947
					80	76	29	1359	27	0.355263
					90	76	34	1872	25	0.328947
				5	10	76	17	66	6	0.0789474
					20	76	19	227	19	0.25
					30	76	20	322	25	0.328947
					40	76	21	410	25	0.328947
					50	76	21	410	25	0.328947
					60	76	22	583	25	0.328947
					70	76	26	976	25	0.328947
					80	76	29	1289	27	0.355263
					90	76	34	1739	25	0.328947
				10	10	76	17	55	6	0.0789474
					20	76	19	204	19	0.25
					30	76	20	296	25	0.328947
					40	76	21	378	25	0.328947
					50	76	21	378	25	0.328947
					60	76	22	499	25	0.328947
					70	76	26	868	25	0.328947
					80	76	29	1107	27	0.355263
					90	76	34	1537	25	0.328947
